# The response to the DNA damaging agent methyl methanesulfonate in a fungal plant pathogen

**DOI:** 10.1101/527218

**Authors:** Shira Milo-Cochavi, Manish Pareek, Gregory Delulio, Yael Almog, Gautam Anand, Li-Jun Ma, Shay Covo

**Affiliations:** Department of Plant Pathology and Microbiology, Hebrew University, Rehovot Israel 7610001; Department of Biochemistry and Molecular Biology, University of Massachusetts, Amherst, MA USA 01003

## Abstract

DNA damage can cause mutations that in fungal plant pathogens lead to hypervirulence and resistance to pesticides. Almost nothing is known about the response of these fungi to DNA damage. We performed transcriptomic and phosphoproteomic analyses of *Fusarium oxysporum* exposed to a DNA alkylating agent (MMS). At the RNA level we observe massive induction of DNA repair pathways; the most surprising is the global genome nucleotide excision repair. Cul3, Cul4, several Ubiquitin-like ligases and other components of the protein degradation machinery are significantly induced. In agreement, we observed drug synergism between a proteasome inhibitor and MMS. While our data suggest that Yap1 and Xbp1 networks are similarly activated in response to damage in yeast and *Fusarium* we were able to observe *Fusarium* specific MMS-responsive modules. These include transcription/splicing modules that are upregulated and respiration that is down-regulated. In agreement, MMS treated cells are much more sensitive to a respiration inhibitor. At the phosphoproteomic level, Adenylate cyclase, which generates cAMP, is phosphorylated by MMS and forms a network of phosphorylated proteins that include cell cycle regulators and several MAPK pathways. Recently, there are many attempts to re-sequence isolates of fungal plant pathogens. These attempts often reveal changes in the genomes that may be explained by DNA damage exposure. Our analysis provides an important starting point in understanding how these genomic changes occur.
