## Supplementary material for "The response to the DNA damaging agent methyl methanesulfonate in a fungal plant pathogen": Table S1

### Sheet: Sheet1
sample	input (reads)	mapped (reads)	mult_align	mapping_rate
MMS_15	13260480	12693229 (95.7% of input)	1393178 (11.0%) have multiple alignments (136 have >20)	0.957
MMS_20	12836611	12276020 (95.6% of input)	1296335 (10.6%) have multiple alignments (79 have >20)	0.956
MMS_27	13564698	13006754 (95.9% of input)	1967890 (15.1%) have multiple alignments (59 have >20)	0.959
MMS_8	12118066	11613193 (95.8% of input)	1105731 ( 9.5%) have multiple alignments (160 have >20)	0.958
control_15	11866361	11244421 (94.8% of input)	1071512 ( 9.5%) have multiple alignments (210 have >20)	0.948
control_20	13273531	12580131 (94.8% of input)	1287742 (10.2%) have multiple alignments (225 have >20)	0.948
control_27	12434246	11816857 (95.0% of input)	1711662 (14.5%) have multiple alignments (159 have >20)	0.95
control_8	11632814	11024513 (94.8% of input)	847190 ( 7.7%) have multiple alignments (231 have >20)	0.948
Quality control of RNA eq data
8, 15,20,27
are days in July 2015 when RNA was purified
