## Supplementary material for "The response to the DNA damaging agent methyl methanesulfonate in a fungal plant pathogen": Table S5

### Sheet: Introduction
Genes that are related to ubiqutin and proteasome biology in Fusarium oxysporum that are overexpressed following MMS exposure
The genes are classified by their function

### Sheet: Data
Gene ID	Annotation	name	GO	pfam	log2FoldChange	pvalue	padj
FOXG_08381	ubiquitin-activating enzyme e1	ubiquitin-activating enzyme E1	GO:0008641	PF02134.16,PF09358.5,PF10585.4,PF00899.16,TIGR01408	1.86699	9.44001e-17	7.33331e-16
FOXG_08380	ubiquitin-activating enzyme e1	ubiquitin-activating enzyme E1	GO:0008641	PF00899.16,TIGR01408	1.67777	4.20903e-14	2.74736e-13
FOXG_05141	ubiquitin-like modifier-activating enzyme atg-7	ubiquitin-like modifier-activating enzyme atg-7	GO:0008641	TIGR01381,PF00899.16	1.12594	1.83834e-10	9.15371e-10
FOXG_07880	ubiquitin-conjugating enzyme e2 r	ubiquitin-conjugating enzyme E2 R	GO:0005634	PF00179.21	1.50429	3.99574e-06	1.33673e-05
FOXG_08598	ubiquitin-conjugating enzyme e2 2	ubiquitin-conjugating enzyme E2 2	GO:0005634	PF00179.21	1.7584	1.4861e-21	1.51314e-20
FOXG_04361	ubiquitin-conjugating enzyme (huntingtin interacting protein 2)	ubiquitin-conjugating enzyme (huntingtin interacting protein 2)	GO:0000502	PF00179.21,PF09288.5	1.78263	1.18936e-05	3.78681e-05
FOXG_05289	nedd8-conjugating enzyme ubc12	NEDD8-conjugating enzyme UBC12	GO:0005634	PF00179.21	2.90363	5.48664e-156	9.68941e-153
FOXG_01764	ubiquitin-conjugating enzyme other	ubiquitin-conjugating enzyme E2, other	GO:0005634	PF01485.16	2.87476	5.85593e-48	1.9803e-46
FOXG_01429	#N/A	ubiquitin-conjugating enzyme E2 J1	#N/A	PF00179.21	2.07848	7.58059e-22	7.82884e-21
FOXG_11622	ubiquitin-conjugating enzyme e2 d e	ubiquitin-conjugating enzyme E2 D/E	GO:0016874	PF00179.21	2.02555	8.18765e-53	3.27795e-51
FOXG_04536	ubiquitin-conjugating enzyme e2-24 partial	hypothetical protein	GO:0016874	PF00179.21,PF09288.5	1.88823	9.35081e-05	0.000266014
FOXG_05930	ubiquitin-conjugating enzyme e2 h	ubiquitin-conjugating enzyme E2 H	GO:0005737	PF00179.21	1.45875	1.96392e-11	1.05306e-10
FOXG_02987	ubiquitin-conjugating enzyme e2 j2	ubiquitin-conjugating enzyme E2 J2	GO:0005789	PF00179.21	1.18317	4.20319e-06	1.40142e-05
FOXG_12737	ubiquitin-conjugating enzyme e2-16 kda	ubiquitin-conjugating enzyme E2-16 kDa	GO:0005829	PF00179.21	1.10021	1.1416e-19	1.05553e-18
FOXG_10518	ring-box protein 1	RING-box protein 1	GO:0008270	PF12861.2,PF12678.2	3.73281	1.72021e-31	2.93673e-30
FOXG_11368	e3 ubiquitin-protein ligase rad18	E3 ubiquitin-protein ligase RAD18	GO:0046872	TIGR00599,PF13445.1,PF13920.1,PF13639.1,PF13923.1,PF00097.20	2.75957	3.18245e-35	6.32273e-34
FOXG_09120	e3 ubiquitin-protein ligase listerin	hypothetical protein	GO:0005515	PF11793.3,PF13639.1,PF13923.1	4.14602	9.23336e-29	1.37026e-27
FOXG_09837	atrophin-1 interacting protein 2 (ww domain containing e3 ubiquitin protein ligase 2)	hypothetical protein	GO:0004100	PF00397.21,PF08407.6	3.21278	0.00214758	0.00502482
FOXG_01645	hfb30 protein	hypothetical protein	GO:0005515	PF05773.17,PF01485.16	3.17554	5.67404e-31	9.38432e-30
FOXG_08846	e3 ubiquitin ligase	hypothetical protein	GO:0005829		3.06157	1.43586e-39	3.42665e-38
FOXG_03219	ubiquitin-protein ligase e3 c	ubiquitin-protein ligase E3 C	GO:0004842	PF00632.20	2.79214	1.68169e-18	1.45661e-17
FOXG_11140	ubiquitin conjugation factor e4 b	ubiquitin conjugation factor E4 B	GO:0000151	PF10408.4,PF04564.10	2.70371	2.80718e-142	3.18695e-139
FOXG_01188	e3 ubiquitin-protein ligase zswim2	hypothetical protein	GO:0005515	PF12861.2,PF13639.1	2.67102	1.02942e-26	1.39247e-25
FOXG_09376	e3 ubiquitin-protein ligase complex slx8-rfp subunit slx8	hypothetical protein	GO:0008270	PF12861.2,PF13639.1,PF13920.1,PF13923.1	2.54457	1.03144e-43	2.90155e-42
FOXG_05883	e3 ubiquitin-protein ligase ari4	hypothetical protein	GO:0003676	PF01485.16	2.47728	0.000103689	0.000292983
FOXG_00128	e3 ubiquitin-protein ligase ari9	hypothetical protein	GO:0003676	PF01485.16	1.98771	3.84713e-17	3.06806e-16
FOXG_20319	e3 sumo-protein ligase pli1	hypothetical protein	GO:0008270	PF14324.1,PF02891.15,PF11789.3	1.86916	7.47899e-37	1.59988e-35
FOXG_08176	e3 ubiquitin-protein ligase hectd2	hypothetical protein	GO:0004842	PF00632.20	1.64637	8.57804e-25	1.05119e-23
FOXG_00195	e3 ubiquitin-protein ligase ubr1	E3 ubiquitin-protein ligase UBR1	GO:0008270	PF02617.12,PF02207.15	1.31632	6.14106e-27	8.41431e-26
FOXG_03818	f-box and wd-40 domain-containing protein cdc4	F-box and WD-40 domain-containing protein CDC4	GO:0005515	PF00646.28,PF12937.2,PF00400.27	1.26112	1.86002e-14	1.24897e-13
FOXG_02055	e3 ubiquitin-protein ligase bre1	E3 ubiquitin-protein ligase BRE1	GO:0000790	PF08647.6,PF13920.1,PF13923.1,PF00097.20	1.05834	1.9012e-17	1.54093e-16
FOXG_02373	erad-associated e3 ubiquitin-protein ligase doa10	hypothetical protein	GO:0008270	PF12906.2	1.02337	7.53837e-35	1.47737e-33
FOXG_09372	cullin 4a	hypothetical protein	GO:0031625	PF10557.4,PF00888.17	1.11344	3.64839e-11	1.91441e-10
FOXG_07627	cullin-associated nedd8-dissociated protein 1	hypothetical protein	GO:0005634	PF08623.5	2.02393	1.54654e-16	1.1812e-15
FOXG_06323	cullin 1	Cullin 1	GO:0031625	PF10557.4,PF00888.17	1.97385	2.58659e-41	6.62018e-40
FOXG_00698	cullin 3	Cullin 3	GO:0031625	PF10557.4,PF00888.17	1.93422	2.53821e-15	1.81395e-14
FOXG_10459	cop9 signalosome complex subunit 5	COP9 signalosome complex subunit 5	GO:0005515	PF01398.16,PF14464.1	2.75701	4.74843e-44	1.3574e-42
FOXG_01298	cop9 signalosome complex subunit 2	COP9 signalosome complex subunit 2	GO:0005515	PF01399.22,PF10075.4	2.4418	1.56469e-125	7.53613e-123
FOXG_11218	cop9 signalosome subunit 7	hypothetical protein	GO:0005515	PF01399.22	1.75746	8.6549e-18	7.17959e-17
FOXG_00423	cop9 signalosome complex subunit 4	hypothetical protein	GO:0005515	PF01399.22	1.71558	3.81807e-24	4.55247e-23
FOXG_06302	cop9 (constitutive photomorphogenic) subunit 6	hypothetical protein	GO:0005515	PF01398.16	1.43189	4.93122e-16	3.67105e-15
FOXG_08548	dna damage-inducible protein 1	hypothetical protein	GO:0004190	PF00627.26,PF00240.18,PF09668.5,PF08284.6,PF13650.1	1.82371	1.75097e-16	1.33285e-15
FOXG_00491	20s proteasome subunit alpha 7	20S proteasome subunit alpha 7	GO:0019773	PF10584.4,PF00227.21	1.42596	9.04603e-29	1.34372e-27
FOXG_07962	20s proteasome subunit alpha 6	20S proteasome subunit alpha 6	GO:0019773	PF10584.4,PF00227.21	1.68837	8.46143e-57	3.99068e-55
FOXG_01115	26s proteasome regulatory subunit rpn11	26S proteasome regulatory subunit rpn11	GO:0005515	PF13012.1,PF01398.16,PF14464.1	2.11094	5.78796e-48	1.96149e-46
FOXG_00384	proteasomal ubiquitin receptor adrm1	hypothetical protein	GO:0005634	PF04683.8,PF13658.1	1.39262	2.94018e-44	8.52758e-43
FOXG_15464	26s proteasome regulatory subunit n2	26S proteasome regulatory subunit N2	GO:0005634	PF01851.17,PF13513.1,PF13646.1	2.03025	4.08384e-94	7.05528e-92
FOXG_00762	26s proteasome regulatory subunit n6	26S proteasome regulatory subunit N6	GO:0005515	PF01399.22	1.70363	8.03234e-60	4.29852e-58
FOXG_03710	26s proteasome regulatory subunit n9	26S proteasome regulatory subunit N9	GO:0005515	PF01399.22	1.7141	1.95179e-74	1.81413e-72
FOXG_11098	26s protease regulatory subunit 8	26S protease regulatory subunit 8	GO:0005524	PF07728.9,TIGR01242,PF00004.24,PF07724.9,PF05496.7	2.3211	1.87307e-163	3.72132e-160
FOXG_17614	26s protease regulatory subunit 8 like protein	hypothetical protein	GO:0005524	PF07728.9,PF00004.24	4.88124	1.50743e-22	1.61777e-21
FOXG_07751	26s proteasome regulatory subunit n3	26S proteasome regulatory subunit N3	GO:0000502	PF08375.6,PF01399.22	2.29027	2.89784e-104	7.42875e-102
FOXG_10252	26s protease regulatory subunit 6a	26S protease regulatory subunit 6A	GO:0005524	TIGR01242,PF00004.24	2.07362	1.93916e-87	2.72752e-85
FOXG_04360	26s proteasome regulatory subunit t2	26S proteasome regulatory subunit T2	GO:0005524	PF00004.24	2.00442	5.6146e-82	6.70965e-80
FOXG_00496	26s protease regulatory subunit 7	26S protease regulatory subunit 7	GO:0005524	PF07728.9,TIGR01242,PF00004.24	1.88081	2.01613e-37	4.42602e-36
FOXG_20592	26 proteasome complex subunit dss1	26 proteasome complex subunit DSS1	GO:0000502	PF05160.8	1.78454	1.89987e-37	4.17656e-36
FOXG_12696	26s protease regulatory subunit 6b	26S protease regulatory subunit 6B	GO:0005524	PF07728.9,TIGR01242,PF00004.24,PF07724.9,PF05673.8	1.76918	1.71154e-49	6.09938e-48
FOXG_00191	26s protease subunit rpt4	26S protease subunit rpt4	GO:0005524	PF07728.9,TIGR01242,PF00004.24,PF07724.9,PF05496.7	1.75607	2.63727e-100	5.66442e-98
FOXG_00266	26s proteasome regulatory subunit n10	26S proteasome regulatory subunit N10	GO:0005634	PF13519.1,PF00092.23,PF04056.9	1.75098	2.12447e-33	3.91721e-32
FOXG_06118	26s proteasome regulatory subunit n5	26S proteasome regulatory subunit N5	GO:0005515	PF01399.22	1.74434	3.3884e-61	1.90976e-59
FOXG_05173	20s proteasome subunit alpha 1	20S proteasome subunit alpha 1	GO:0019773	PF10584.4,PF00227.21	1.71299	2.96918e-33	5.43689e-32
FOXG_00689	proteasome component pup1	proteasome component PUP1	GO:0005839	PF00227.21,PF12465.3	1.69461	1.42921e-40	3.5773e-39
FOXG_02134	proteasome component pre6	proteasome component PRE6	GO:0019773	PF10584.4,PF00227.21	1.68567	3.30638e-31	5.53175e-30
FOXG_12662	26s proteasome regulatory subunit rpn-8	26S proteasome regulatory subunit rpn-8	GO:0005515	PF13012.1,PF01398.16	1.63812	7.01086e-26	9.0594e-25
FOXG_08277	26s proteasome regulatory subunit rpn-1	26S proteasome regulatory subunit rpn-1	GO:0008540	PF01851.17	1.63492	9.04814e-104	2.24705e-101
FOXG_00189	20s proteasome subunit beta 7	20S proteasome subunit beta 7	GO:0005839	PF00227.21	1.59798	3.86229e-35	7.64475e-34
FOXG_09256	proteasome component pre3	proteasome component PRE3	GO:0005839	PF00227.21	1.42748	3.01153e-35	6.00567e-34
FOXG_02020	proteasome subunit beta type-2	proteasome subunit beta type-2	GO:0005839	PF00227.21	1.36825	5.76859e-33	1.0407e-31
FOXG_03241	26s proteasome regulatory subunit n7	26S proteasome regulatory subunit N7	GO:0005634	PF10602.4	1.3532	3.49323e-25	4.36489e-24
FOXG_06442	proteasome subunit alpha type-4	proteasome subunit alpha type-4	GO:0019773	PF10584.4,PF00227.21	1.19142	7.48229e-22	7.73235e-21
FOXG_01936	proteasome component pre2	proteasome component PRE2	GO:0005839	PF00227.21	1.18954	1.69126e-17	1.37357e-16
FOXG_13824	proteasome subunit alpha type-2	proteasome subunit alpha type-2	GO:0019773	PF10584.4,PF00227.21	1.07196	5.48543e-22	5.71334e-21
FOXG_03025	ubiquitin	ubiquitin C	GO:0005515	PF00240.18,PF11976.3,PF13881.1,PF13019.1	2.70373	2.7665e-10	1.3567e-09
FOXG_15663	ubiquitin homeostasis protein lub1	hypothetical protein	GO:0005515	PF08324.6,PF09070.6,PF00400.27	2.36913	1.75466e-08	7.32753e-08
FOXG_01077	deubiquitination-protection protein dph1	hypothetical protein	GO:0005515	PF00627.26,PF00240.18,PF11976.3	2.08267	1.12559e-20	1.09219e-19
FOXG_03651	ubiquitin thiolesterase	ubiquitin thiolesterase	GO:0005515	PF00240.18,PF00443.24,PF13423.1	2.32939	6.93773e-28	1.00062e-26
FOXG_04270	ubiquitin carboxyl-terminal hydrolase l5	ubiquitin carboxyl-terminal hydrolase L5	GO:0005622	PF01088.16	3.57217	1.85932e-127	9.85068e-125
FOXG_03134	ubiquitin carboxyl-terminal hydrolase l3	ubiquitin carboxyl-terminal hydrolase L3	GO:0005622	PF01088.16	3.55593	6.62773e-56	2.98417e-54
FOXG_09095	ubiquitin carboxyl-terminal hydrolase l3	ubiquitin carboxyl-terminal hydrolase L3	GO:0005622	PF01088.16	2.10063	5.47911e-14	3.5386e-13
FOXG_10614	ubiquitin thiolesterase	ubiquitin thiolesterase	GO:0008270	PF00627.26,PF02148.14,PF00443.24,PF13423.1	1.55581	3.39605e-12	1.91815e-11
FOXG_01534	ubiquitin thiolesterase	ubiquitin thiolesterase	GO:0005515	PF00443.24,PF13423.1,PF12436.3,PF00917.21	1.25748	1.1955e-16	9.19711e-16
