## Supplementary material for "The response to the DNA damaging agent methyl methanesulfonate in a fungal plant pathogen": Table S6

### Sheet: Introduction
Fusarium oxysporum lycopersici transcription factors (tf) that are affected by MMS exposure
tf_rnaseq_fc - Differentially expressed genes. Pink - overexpressed (> 2 fold, p < 0.05) Blue - underexpressed ( < 0.5 fold, p < 0.05)
tf_phospho - Differentially phosphorylated proteins. Pink - hyperphosphorylated (> 2 fold, p < 0.05) Blue - hypophosphorylated ( < 0.5 fold, p < 0.05)
Unique to M - phosphorylation site was identified only in treated samples
Unique to C - phosphorylation site was identified only in untreated samples
Fusarium oxysporum lycopersici genes found in lineage specific regions (LS)
LS_rnaseq_fc - overexpressed (> 2 fold, p < 0.05)
LS_phospho - hyperphosphorylated (> 2 fold, p < 0.05)

### Sheet: tf_rnaseq_fc
locus_tag			Log2FC	padj	remarks
FOXG_12820	Winged helix repressor DNA-binding	WING_Fo0032	9.74101	2.52029e-64
FOXG_17458	Zn2Cys6	ZnCys_Fo0371	7.62431	2.61163e-06	Fungal
FOXG_14525	Zn2Cys6	ZnCys_Fo0312	7.45793	4.52003e-08	Fungal
FOXG_07099	Winged helix repressor DNA-binding	WING_Fo0018	6.86172	0.0135297	filamentous
FOXG_06107	Helix-turn-helix, AraC type	AraC_Fo0004	6.49884	6.76912e-73
FOXG_06107	Homeodomain-like	HOMEOLIKE_Fo0021	6.49884	6.76912e-73
FOXG_02617	bZIP	bZIP_Fo0008	6.35782	0.0389707	filamentous
FOXG_13545	Homeodomain-like	HOMEOLIKE_Fo0046	5.5703	5.27632e-16	filamentous
FOXG_13545	Homeobox	HOMEO_Fo0013	5.5703	5.27632e-16
FOXG_05416	Zinc finger, CCHC-type	CCHC_Fo0008	5.5401	2.14981e-31	fusarium
FOXG_09985	Homeodomain-like	HOMEOLIKE_Fo0039	5.38827	9.6027e-35
FOXG_05039	C2H2 zinc finger	C2H2_Fo0046	4.91243	6.97351e-63
FOXG_15359	Negative transcriptional regulator	NEG_Fo0002	4.86008	5.29723e-22
FOXG_06423	Zn2Cys6	ZnCys_Fo0138	4.65358	1.62172e-48
FOXG_15278	Zn2Cys6	ZnCys_Fo0329	4.56143	5.17463e-19	filamentous
FOXG_14484	Zn2Cys6	ZnCys_Fo0309	4.35569	2.46262e-65	filamentous
FOXG_07614	C2H2 zinc finger	C2H2_Fo0061	4.29187	2.24634e-29	filamentous
FOXG_05264	Zinc finger, CCHC-type	CCHC_Fo0007	4.09642	5.37378e-36
FOXG_11976	C2H2 zinc finger	C2H2_Fo0083	4.0568	8.75693e-21	filamentous
FOXG_11976	Homeodomain-like	HOMEOLIKE_Fo0044	4.0568	8.75693e-21
FOXG_00578	C2H2 zinc finger	C2H2_Fo0008	4.04056	0.0268051
FOXG_09845	Zn2Cys6	ZnCys_Fo0193	3.91825	4.09027e-13
FOXG_11016	Winged helix repressor DNA-binding	WING_Fo0027	3.88727	2.5458e-06
FOXG_08572	Zinc finger, GRF-type	GRF_Fo0002	3.82013	1.71932e-29
FOXG_05667	Zn2Cys6	ZnCys_Fo0116	3.81616	4.18336e-09
FOXG_03894	Zn2Cys6	ZnCys_Fo0080	3.79151	0.00545029
FOXG_09712	Zn2Cys6	ZnCys_Fo0188	3.6889	8.63908e-06
FOXG_03621	Zinc finger, CCHC-type	CCHC_Fo0002	3.68741	6.28093e-151
FOXG_08849	Zn2Cys6	ZnCys_Fo0162	3.66164	4.3047e-34
FOXG_13309	Zn2Cys6	ZnCys_Fo0281	3.65912	1.17268e-15
FOXG_04846	Zn2Cys6	ZnCys_Fo0104	3.57673	5.2827e-05
FOXG_17124	C2H2 zinc finger	C2H2_Fo0113	3.55671	6.90853e-07
FOXG_00068	Zn2Cys6	ZnCys_Fo0001	3.53964	8.85707e-26
FOXG_03579	Zn2Cys6	ZnCys_Fo0070	3.32305	8.41487e-09
FOXG_00011	HMG	HMG_Fo0001	3.28702	1.48517e-10
FOXG_01257	Zn2Cys6	ZnCys_Fo0019	3.25347	5.84316e-62
FOXG_11038	Zn2Cys6	ZnCys_Fo0225	3.19363	1.77556e-23
FOXG_02655	Zn2Cys6	ZnCys_Fo0049	3.19286	9.04353e-47
FOXG_00444	C2H2 zinc finger	C2H2_Fo0006	3.1339	6.67905e-29
FOXG_17508	Zn2Cys6	ZnCys_Fo0373	3.13342	0.0103913
FOXG_11619	bHLH	bHLH_Fo0034	3.13087	4.33398e-10
FOXG_11372	Winged helix repressor DNA-binding	WING_Fo0028	3.07026	9.0058e-114
FOXG_08846	C2H2 zinc finger	C2H2_Fo0069	3.06157	3.42665e-38
FOXG_10655	Zn2Cys6	ZnCys_Fo0212	3.05311	2.28124e-07
FOXG_13643	Zn2Cys6	ZnCys_Fo0292	2.89322	1.08579e-13
FOXG_13734	Zn2Cys6	ZnCys_Fo0295	2.83773	7.61181e-28
FOXG_02659	Zn2Cys6	ZnCys_Fo0050	2.80344	1.64401e-15
FOXG_12760	HMG	HMG_Fo0034	2.79969	2.48097e-18
FOXG_16800	Zn2Cys6	ZnCys_Fo0355	2.79666	8.58944e-100
FOXG_03479	Zn2Cys6	ZnCys_Fo0063	2.7847	3.61634e-07
FOXG_14811	bZIP	bZIP_Fo0057	2.71376	6.17516e-11
FOXG_01986	Transcription factor jumonji	JUMONJI_Fo0002	2.66715	1.33656e-16
FOXG_10985	Zn2Cys6	ZnCys_Fo0224	2.5868	2.94428e-18
FOXG_04640	Zn2Cys6	ZnCys_Fo0094	2.58502	3.23774e-32
FOXG_13086	Zn2Cys6	ZnCys_Fo0275	2.5714	3.18966e-08
FOXG_07973	Zn2Cys6	ZnCys_Fo0147	2.56827	8.59551e-13
FOXG_10379	Zn2Cys6	ZnCys_Fo0208	2.48365	6.55041e-18
FOXG_08175	C2H2 zinc finger	C2H2_Fo0065	2.35801	1.7957e-26
FOXG_10665	Zn2Cys6	ZnCys_Fo0214	2.33913	0.000871123
FOXG_05246	C2H2 zinc finger	C2H2_Fo0048	2.3008	8.35787e-24
FOXG_01136	HMG	HMG_Fo0009	2.18647	2.76727e-30
FOXG_09701	Zn2Cys6	ZnCys_Fo0186	2.17755	1.8712e-10
FOXG_16556	Zn2Cys6	ZnCys_Fo0350	2.16209	0.00041395
FOXG_01865	Nucleic acid-binding, OB-fold	OBFOLD_Fo0011	2.16042	5.44754e-18
FOXG_08256			2.1331	1.00953e-19
FOXG_11196	Zn2Cys6	ZnCys_Fo0229	2.13307	1.12707e-09
FOXG_01112	Winged helix repressor DNA-binding	WING_Fo0006	2.13284	5.16184e-07
FOXG_04965	Zn2Cys6	ZnCys_Fo0108	2.12368	1.20262e-06
FOXG_06267	Homeodomain-like	HOMEOLIKE_Fo0022	2.06891	5.51274e-15
FOXG_06267	Homeobox	HOMEO_Fo0007	2.06891	5.51274e-15
FOXG_06267	C2H2 zinc finger	C2H2_Fo0054	2.06891	5.51274e-15
FOXG_10156	Zn2Cys6	ZnCys_Fo0204	2.06444	8.35196e-05
FOXG_13116	Zn2Cys6	ZnCys_Fo0276	2.05521	7.93382e-07
FOXG_00219	Zn2Cys6	ZnCys_Fo0004	2.03373	9.77335e-09
FOXG_07006	bZIP	bZIP_Fo0027	2.03361	0.0129383
FOXG_02993	bZIP	bZIP_Fo0010	2.0322	2.12315e-14
FOXG_16570	Zn2Cys6	ZnCys_Fo0351	2.00996	5.42539e-05
FOXG_10657	Zn2Cys6	ZnCys_Fo0213	2.00968	3.29684e-17
FOXG_07543	C2H2 zinc finger	C2H2_Fo0060	1.99753	1.09215e-10
FOXG_14762	Transcription factor jumonji	JUMONJI_Fo0008	1.98984	4.23507e-22
FOXG_11357	Zn2Cys6	ZnCys_Fo0231	1.978	0.00186798
FOXG_05533	Zinc finger, CCHC-type	CCHC_Fo0010	1.92403	3.89732e-32
FOXG_11952	Zn2Cys6	ZnCys_Fo0249	1.91136	5.76606e-43
FOXG_12298	Zn2Cys6	ZnCys_Fo0257	1.89686	8.62162e-17
FOXG_08339	Zn2Cys6	ZnCys_Fo0152	1.89643	1.23498e-18
FOXG_03765	Homeodomain-like	HOMEOLIKE_Fo0011	1.88083	8.8023e-24
FOXG_03765	Homeobox	HOMEO_Fo0005	1.88083	8.8023e-24
FOXG_09175	Nucleic acid-binding, OB-fold	OBFOLD_Fo0033	1.87718	2.20633e-06
FOXG_15421	HMG	HMG_Fo0040	1.86107	3.90048e-06
FOXG_01595	Zn2Cys6	ZnCys_Fo0025	1.85764	1.44489e-22
FOXG_06024	Heteromeric CCAAT factors	CCAAT_Fo0004	1.85723	1.68932e-12
FOXG_05430	Homeodomain-like	HOMEOLIKE_Fo0018	1.85028	1.128e-46
FOXG_09079	Zn2Cys6	ZnCys_Fo0173	1.82868	1.01985e-10
FOXG_00273	Winged helix repressor DNA-binding	WING_Fo0002	1.81079	9.95455e-42
FOXG_01132	Winged helix repressor DNA-binding	WING_Fo0007	1.78374	3.24123e-09
FOXG_01132	Forkhead	FH_Fo0001	1.78374	3.24123e-09
FOXG_11309	Zinc finger, Rad18-type putative	Rad18_Fo0001	1.77793	5.88171e-07
FOXG_00191	Nucleic acid-binding, OB-fold	OBFOLD_Fo0003	1.75607	5.66442e-98
FOXG_01081	bHLH	bHLH_Fo0005	1.74552	1.63435e-11
FOXG_16856	Zn2Cys6	ZnCys_Fo0356	1.69525	0.0424262
FOXG_11774	Zn2Cys6	ZnCys_Fo0240	1.67387	0.0471353
FOXG_13929	Zn2Cys6	ZnCys_Fo0298	1.67285	4.68965e-17
FOXG_08028	SART1	SART1_Fo0001	1.62571	6.30373e-29
FOXG_03727	GATA type zinc finger	GATA_Fo0003	1.62559	9.373e-42
FOXG_00830	p53-like transcription factor	P53_Fo0002	1.61879	4.55003e-30
FOXG_10843	Zn2Cys6	ZnCys_Fo0218	1.61147	0.00111723
FOXG_08863	Zn2Cys6	ZnCys_Fo0163	1.60209	1.08807e-08
FOXG_15389	Zn2Cys6	ZnCys_Fo0333	1.59263	0.000289132
FOXG_08921	Zn2Cys6	ZnCys_Fo0169	1.57847	3.46051e-13
FOXG_00080	bHLH	bHLH_Fo0001	1.56047	0.0180258
FOXG_05137	Homeodomain-like	HOMEOLIKE_Fo0016	1.55787	5.29175e-12
FOXG_15420	Homeodomain-like	HOMEOLIKE_Fo0055	1.54327	0.02413
FOXG_15420	Myb	Myb_Fo0041	1.54327	0.02413
FOXG_00483		ZIM17_Fo001	1.54131	1.64101e-18
FOXG_01909	Zinc finger, CCHC-type	CCHC_Fo0001	1.53869	0.0244992
FOXG_01905	Zn2Cys6	ZnCys_Fo0031	1.51843	0.000539541
FOXG_03084	Homeodomain-like	HOMEOLIKE_Fo0009	1.51009	6.14973e-56
FOXG_03084	Myb	Myb_Fo0009	1.51009	6.14973e-56
FOXG_09185	HMG	HMG_Fo0026	1.50701	1.28211e-10
FOXG_04320	Zn2Cys6	ZnCys_Fo0086	1.4541	2.95018e-08
FOXG_07577	bZIP	bZIP_Fo0037	1.43345	1.93714e-10
FOXG_01330	Zn2Cys6	ZnCys_Fo0022	1.38971	2.02629e-09
FOXG_01108	Zn2Cys6	ZnCys_Fo0016	1.38642	1.19513e-16
FOXG_16650	Zn2Cys6	ZnCys_Fo0352	1.34469	5.42805e-06
FOXG_04130	Zn2Cys6	ZnCys_Fo0083	1.32554	0.000265923
FOXG_05393	Zinc finger, MIZ-type	MIZ_Fo0002	1.32534	2.04046e-18
FOXG_15027	Heat shock factor (HSF)-type, DNA-binding	HSF_Fo0005	1.30293	0.00576666
FOXG_08250	Myb	Myb_Fo0022	1.29192	9.3028e-10
FOXG_08250	Homeodomain-like	HOMEOLIKE_Fo0032	1.29192	9.3028e-10
FOXG_08342	Nucleic acid-binding, OB-fold	OBFOLD_Fo0031	1.29149	8.83659e-55
FOXG_08342	Winged helix repressor DNA-binding	WING_Fo0023	1.29149	8.83659e-55
FOXG_05284	Nucleic acid-binding, OB-fold	OBFOLD_Fo0026	1.25258	3.21848e-13
FOXG_17640	Winged helix repressor DNA-binding	WING_Fo0038	1.24348	0.0192452
FOXG_03002	Nucleic acid-binding, OB-fold	OBFOLD_Fo0014	1.21181	0.0122553
FOXG_05520	Nucleic acid-binding, OB-fold	OBFOLD_Fo0028	1.20714	1.42157e-05
FOXG_10548	YL1 nuclear protein	YL1_Fo0001	1.18359	4.52966e-17
FOXG_13367	Zn2Cys6	ZnCys_Fo0284	1.18194	0.000463579
FOXG_12921	Zn2Cys6	ZnCys_Fo0268	1.16554	4.39875e-15
FOXG_03867	Zn2Cys6	ZnCys_Fo0079	1.15426	6.65775e-10
FOXG_06387	Zn2Cys6	ZnCys_Fo0135	1.15382	3.54176e-08
FOXG_02937	Zn2Cys6	ZnCys_Fo0057	1.15344	2.62623e-05
FOXG_08479	HMG	HMG_Fo0024	1.15279	6.60186e-05
FOXG_13349	Zn2Cys6	ZnCys_Fo0283	1.14729	0.000273443
FOXG_15234	Zn2Cys6	ZnCys_Fo0325	1.1368	2.25171e-08
FOXG_08043	Bromodomain transcription factor	BTF_Fo0003	1.12917	1.40378e-12
FOXG_12636	Zinc finger, CCHC-type	CCHC_Fo0015	1.11084	9.65398e-05
FOXG_14230	bZIP	bZIP_Fo0051	1.1052	6.63451e-07
FOXG_05556	Bromodomain transcription factor	BTF_Fo0002	1.10076	2.19933e-06
FOXG_02133	Zn2Cys6	ZnCys_Fo0035	1.09033	0.0150553
FOXG_00942	Zn2Cys6	ZnCys_Fo0012	1.08991	9.28012e-07
FOXG_11942	Zn2Cys6	ZnCys_Fo0248	1.08153	0.0158509
FOXG_06157	Zn2Cys6	ZnCys_Fo0131	1.08098	1.69729e-05
FOXG_08144	Zn2Cys6	ZnCys_Fo0150	1.07715	0.000790615
FOXG_00913	Winged helix repressor DNA-binding	WING_Fo0005	1.06977	7.75237e-08
FOXG_00913	Heat shock factor (HSF)-type, DNA-binding	HSF_Fo0001	1.06977	7.75237e-08
FOXG_01137	Zn2Cys6	ZnCys_Fo0017	1.06682	5.0218e-21
FOXG_03754	Zn2Cys6	ZnCys_Fo0074	1.05217	4.95706e-09
FOXG_15447	Zn2Cys6	ZnCys_Fo0335	1.01999	0.030818
FOXG_00755	Zn2Cys6	ZnCys_Fo0010	1.01073	0.00125122
FOXG_03505	Zn2Cys6	ZnCys_Fo0064	1.00786	0.000613048
FOXG_00111	Homeodomain-like	HOMEOLIKE_Fo0001	-1.03789	1.32934e-06
FOXG_00111	Myb	Myb_Fo0001	-1.03789	1.32934e-06
FOXG_12690	HMG	HMG_Fo0032	-1.05969	0.000634074
FOXG_03183	C2H2 zinc finger	C2H2_Fo0034	-1.06019	9.18802e-10
FOXG_10545	bHLH	bHLH_Fo0033	-1.06301	0.00188115
FOXG_07541	Transcription factor jumonji	JUMONJI_Fo0003	-1.06434	1.0166e-09
FOXG_01459	Winged helix repressor DNA-binding	WING_Fo0009	-1.08009	1.9978e-16
FOXG_17396	Zn2Cys6	ZnCys_Fo0370	-1.09798	0.00187563
FOXG_10302	Zn2Cys6	ZnCys_Fo0206	-1.11927	1.59807e-13
FOXG_10556	DDT	DDT_Fo0001	-1.1208	5.54321e-22
FOXG_11206	HMG	HMG_Fo0028	-1.14821	0.0140767
FOXG_10590	Nucleic acid-binding, OB-fold	OBFOLD_Fo0036	-1.17778	2.38264e-06
FOXG_08472	HMG	HMG_Fo0023	-1.2086	5.92942e-06
FOXG_04198	HMG	HMG_Fo0019	-1.22914	4.72666e-06
FOXG_03663	Zn2Cys6	ZnCys_Fo0072	-1.2595	2.01094e-13
FOXG_15772	Zn2Cys6	ZnCys_Fo0344	-1.25959	0.00859747
FOXG_12657	Nucleic acid-binding, OB-fold	OBFOLD_Fo0038	-1.27101	9.59198e-06
FOXG_02763	Zn2Cys6	ZnCys_Fo0052	-1.27796	1.32394e-05
FOXG_01235	Zn2Cys6	ZnCys_Fo0018	-1.28805	0.000180383
FOXG_04024	Zn2Cys6	ZnCys_Fo0082	-1.30584	0.00235168
FOXG_05721	Zn2Cys6	ZnCys_Fo0118	-1.31993	7.10376e-07
FOXG_12744	HMG	HMG_Fo0033	-1.34385	1.34416e-06
FOXG_14518	Zn2Cys6	ZnCys_Fo0311	-1.36418	1.63138e-08
FOXG_02420	Zinc finger, DHHC-type	DHHC_Fo0001	-1.3988	1.19123e-12
FOXG_01001	Nucleic acid-binding, OB-fold	OBFOLD_Fo0005	-1.39971	4.55775e-07
FOXG_07183	bHLH	bHLH_Fo0026	-1.41683	0.00379168
FOXG_17467	Homeodomain-like	HOMEOLIKE_Fo0064	-1.43813	0.018301
FOXG_11527	Zn2Cys6	ZnCys_Fo0234	-1.44692	1.45378e-21
FOXG_03173	Zn2Cys6	ZnCys_Fo0060	-1.45367	8.29257e-32
FOXG_08149	SGT1	SGT1_Fo0001	-1.45664	2.65586e-10
FOXG_06395	Zn2Cys6	ZnCys_Fo0136	-1.45953	1.71806e-14
FOXG_05905	Zn2Cys6	ZnCys_Fo0129	-1.48772	5.15685e-11
FOXG_01471	RFX DNA-binding domain	RFX_Fo0001	-1.49584	5.45561e-09
FOXG_01471	Winged helix repressor DNA-binding	WING_Fo0010	-1.49584	5.45561e-09
FOXG_08290	Winged helix repressor DNA-binding	WING_Fo0022	-1.49827	2.34774e-17
FOXG_09424	Homeodomain-like	HOMEOLIKE_Fo0038	-1.52053	7.28061e-06
FOXG_09424	Homeobox	HOMEO_Fo0012	-1.52053	7.28061e-06
FOXG_09286	Nucleic acid-binding, OB-fold	OBFOLD_Fo0035	-1.5402	0.00946443
FOXG_03253	Zinc finger, MIZ-type	MIZ_Fo0001	-1.57284	2.03051e-09
FOXG_05790	Zn2Cys6	ZnCys_Fo0122	-1.60454	0.0146891
FOXG_08353	C2H2 zinc finger	C2H2_Fo0067	-1.61032	3.57303e-10
FOXG_11553	C2H2 zinc finger	C2H2_Fo0082	-1.61608	1.85408e-26
FOXG_06371	Heteromeric CCAAT factors	CCAAT_Fo0005	-1.63673	4.87669e-07
FOXG_03102	MADS-box	MADS_Fo0001	-1.64447	1.06934e-09
FOXG_06048	C2H2 zinc finger	C2H2_Fo0052	-1.65488	1.04558e-10
FOXG_09390	Zn2Cys6	ZnCys_Fo0179	-1.65546	2.31008e-14
FOXG_07660	Zn2Cys6	ZnCys_Fo0144	-1.66284	2.56759e-26
FOXG_03543	Zn2Cys6	ZnCys_Fo0068	-1.69378	6.20112e-07
FOXG_02238	Zn2Cys6	ZnCys_Fo0039	-1.7008	4.77391e-14
FOXG_13496	Zn2Cys6	ZnCys_Fo0288	-1.706	0.0125319
FOXG_08113	Heat shock factor (HSF)-type, DNA-binding	HSF_Fo0002	-1.74077	3.1524e-42
FOXG_08113	Winged helix repressor DNA-binding	WING_Fo0021	-1.74077	3.1524e-42
FOXG_00707	Heteromeric CCAAT factors	CCAAT_Fo0002	-1.75753	5.43838e-56
FOXG_15687	Zn2Cys6	ZnCys_Fo0340	-1.76474	0.0319258
FOXG_00095	Nucleic acid-binding, OB-fold	OBFOLD_Fo0001	-1.77815	6.92178e-07
FOXG_06954	C2H2 zinc finger	C2H2_Fo0058	-1.83163	0.001135
FOXG_11420	Negative transcriptional regulator	NEG_Fo0001	-1.83226	0.00476135
FOXG_02462	Zn2Cys6	ZnCys_Fo0042	-1.8489	8.15509e-14
FOXG_00721	Zn2Cys6	ZnCys_Fo0009	-1.85867	4.14058e-13
FOXG_00090	Helix-turn-helix, AraC type	AraC_Fo0001	-1.8728	8.08692e-23
FOXG_01644	NDT80/PhoG like DNA-binding	NDT80_Fo0001	-1.88128	7.10053e-11
FOXG_01644	p53-like transcription factor	P53_Fo0003	-1.88128	7.10053e-11
FOXG_05278	APSES	APSES_Fo0002	-1.89569	1.11285e-43
FOXG_01501	AT-rich interaction region	ARID_Fo0001	-1.91694	3.62121e-07
FOXG_01440	Lambda repressor-like, DNA-binding	Lambda_Fo0001	-1.93627	1.2684e-05
FOXG_07059	bHLH	bHLH_Fo0022	-1.99026	9.15653e-07
FOXG_09762	Zn2Cys6	ZnCys_Fo0190	-2.01319	2.30622e-05
FOXG_01519	Zn2Cys6	ZnCys_Fo0024	-2.0142	4.61367e-17
FOXG_05502	Zn2Cys6	ZnCys_Fo0112	-2.0482	5.37773e-10
FOXG_02234	C2H2 zinc finger	C2H2_Fo0028	-2.05633	5.84538e-24
FOXG_04172	Nucleic acid-binding, OB-fold	OBFOLD_Fo0024	-2.06396	7.88568e-15
FOXG_01889	Nucleic acid-binding, OB-fold	OBFOLD_Fo0012	-2.07793	1.93632e-13
FOXG_17137	Zn2Cys6	ZnCys_Fo0363	-2.0834	2.30737e-05
FOXG_05661	Zn2Cys6	ZnCys_Fo0115	-2.09938	7.60569e-06
FOXG_01324	Zn2Cys6	ZnCys_Fo0021	-2.11005	4.14478e-09
FOXG_10560	Zn2Cys6	ZnCys_Fo0211	-2.11243	5.46763e-150
FOXG_00465	Zn2Cys6	ZnCys_Fo0006	-2.11677	6.13419e-12
FOXG_11711	Zn2Cys6	ZnCys_Fo0236	-2.12438	0.00060335
FOXG_04753	Zn2Cys6	ZnCys_Fo0100	-2.14368	2.15388e-16
FOXG_07028	bZIP	bZIP_Fo0028	-2.14607	8.51134e-05
FOXG_13569	Zn2Cys6	ZnCys_Fo0290	-2.17538	0.0230253
FOXG_08110	Grainyhead/CP2	GH_Fo0001	-2.17853	5.34153e-13
FOXG_01060	HMG	HMG_Fo0008	-2.21191	5.76468e-12
FOXG_10147	Zn2Cys6	ZnCys_Fo0203	-2.21901	3.93128e-07
FOXG_04427	Zn2Cys6	ZnCys_Fo0088	-2.28934	1.27277e-23
FOXG_10630	Zinc finger, CCHC-type	CCHC_Fo0012	-2.29933	5.04579e-07
FOXG_15655	C2H2 zinc finger	C2H2_Fo0108	-2.29952	9.68075e-43
FOXG_01610	Zn2Cys6	ZnCys_Fo0026	-2.32258	9.64881e-11
FOXG_07439	Zn2Cys6	ZnCys_Fo0142	-2.33311	0.00188194
FOXG_01697	Nucleic acid-binding, OB-fold	OBFOLD_Fo0009	-2.35691	1.44576e-15
FOXG_01756	C2H2 zinc finger	C2H2_Fo0021	-2.36386	4.703e-22
FOXG_17517	Zn2Cys6	ZnCys_Fo0374	-2.36526	1.47231e-11
FOXG_13064	bHLH	bHLH_Fo0035	-2.36813	8.96713e-20
FOXG_04741	C2H2 zinc finger	C2H2_Fo0043	-2.41945	6.93251e-09
FOXG_09141	C2H2 zinc finger	C2H2_Fo0070	-2.42591	3.84559e-08
FOXG_05924	bHLH	bHLH_Fo0007	-2.42762	1.06964e-41
FOXG_00087	C2H2 zinc finger	C2H2_Fo0003	-2.48326	3.42259e-44
FOXG_04120	Nucleic acid-binding, OB-fold	OBFOLD_Fo0023	-2.48797	4.76115e-05
FOXG_15183	Zn2Cys6	ZnCys_Fo0323	-2.54688	0.000739129
FOXG_11870	Zn2Cys6	ZnCys_Fo0246	-2.55623	8.18774e-26
FOXG_15790	Zn2Cys6	ZnCys_Fo0345	-2.5764	0.00171849
FOXG_01941	Zn2Cys6	ZnCys_Fo0032	-2.58197	3.43053e-30
FOXG_01941	C2H2 zinc finger	C2H2_Fo0023	-2.58197	3.43053e-30
FOXG_08830	Zn2Cys6	ZnCys_Fo0161	-2.65341	6.74042e-25
FOXG_11808	Zn2Cys6	ZnCys_Fo0242	-2.68986	0.0175824
FOXG_14211	C2H2 zinc finger	C2H2_Fo0105	-2.72533	0.000204862
FOXG_11561	Winged helix repressor DNA-binding	WING_Fo0029	-2.7911	6.37481e-08
FOXG_08427	Zinc finger, CCHC-type	CCHC_Fo0011	-2.81946	1.96387e-20
FOXG_01656	HMG	HMG_Fo0010	-2.86379	1.64736e-16
FOXG_14277	Zn2Cys6	ZnCys_Fo0303	-2.86791	1.79547e-06
FOXG_11142	Zn2Cys6	ZnCys_Fo0227	-2.91182	1.25938e-12
FOXG_00554	Winged helix repressor DNA-binding	WING_Fo0004	-2.94835	1.08093e-40
FOXG_15300	Zn2Cys6	ZnCys_Fo0330	-3.03995	3.49305e-06
FOXG_13513	Zn2Cys6	ZnCys_Fo0289	-3.29143	1.28029e-12
FOXG_10327	Homeodomain-like	HOMEOLIKE_Fo0041	-3.30706	9.91822e-10
FOXG_13252	Zn2Cys6	ZnCys_Fo0277	-3.32655	5.47089e-12
FOXG_07866	Zn2Cys6	ZnCys_Fo0145	-3.33956	1.63581e-46
FOXG_09613	Winged helix repressor DNA-binding	WING_Fo0026	-3.35893	1.21869e-18
FOXG_01955	C2H2 zinc finger	C2H2_Fo0024	-3.37806	3.54957e-80
FOXG_11859	Zn2Cys6	ZnCys_Fo0245	-3.38894	0.000443528
FOXG_04255	C2H2 zinc finger	C2H2_Fo0041	-3.48859	2.60584e-72
FOXG_05117	Zinc finger, CCHC-type	CCHC_Fo0005	-3.52556	8.58464e-18
FOXG_03836	Zn2Cys6	ZnCys_Fo0078	-3.53883	6.8209e-05
FOXG_17578	Zn2Cys6	ZnCys_Fo0378	-3.55236	1.06452e-16
FOXG_15657	Zn2Cys6	ZnCys_Fo0339	-3.59195	8.72307e-78
FOXG_07100	bZIP	bZIP_Fo0030	-3.61988	9.26326e-05
FOXG_04783	Zn2Cys6	ZnCys_Fo0101	-3.6784	0.000591838
FOXG_06378	Zn2Cys6	ZnCys_Fo0134	-3.76387	1.87095e-40
FOXG_02747	HMG	HMG_Fo0016	-3.80142	3.39878e-08
FOXG_08756	Zn2Cys6	ZnCys_Fo0160	-3.97574	5.99146e-10
FOXG_13066	Zn2Cys6	ZnCys_Fo0274	-4.03507	3.73592e-05
FOXG_03079	Winged helix repressor DNA-binding	WING_Fo0012	-4.12555	4.23938e-43
FOXG_02607	Zn2Cys6	ZnCys_Fo0047	-4.13985	0.0205313
FOXG_03057	Nucleic acid-binding, OB-fold	OBFOLD_Fo0017	-4.43201	1.67001e-67
FOXG_12224	Zn2Cys6	ZnCys_Fo0255	-4.52974	3.4207e-14
FOXG_03719	HMG	HMG_Fo0018	-4.79112	1.40204e-11
FOXG_01564	C2H2 zinc finger	C2H2_Fo0020	-5.07456	5.02447e-30
FOXG_01740	Zn2Cys6	ZnCys_Fo0029	-5.31412	2.78262e-16
FOXG_08063	C2H2 zinc finger	C2H2_Fo0063	-5.42424	7.09428e-47
FOXG_00672	HMG	HMG_Fo0003	-5.55656	6.64817e-52
FOXG_14962	bZIP	bZIP_Fo0060	-6.21876	0.000404663
FOXG_13654	Zn2Cys6	ZnCys_Fo0293	-6.51532	0.000207155

### Sheet: tf_phospho
fol_4287	TF	Student's T-test p-value C_M	Student's T-test Difference C_M
FOXG_00080	bHLH	0.000544979	10.1429
FOXG_09063	bZIP	0.000877521	2.59557
FOXG_09063	bZIP	0.000877521	2.59557
FOXG_00444	C2H2 zinc finger	0.00123596	4.72502
FOXG_05533	Zinc finger, CCHC-type	0.00126419	6.49354
FOXG_03335	Zinc finger, DHHC-type	0.00154094	3.19083
FOXG_05039	C2H2 zinc finger	0.00159234	10.6315
FOXG_08175	C2H2 zinc finger	0.00704124	2.69691
FOXG_08353	C2H2 zinc finger	0.00759821	2.35283
FOXG_05533	Zinc finger, CCHC-type	0.00985743	5.57807
FOXG_08482	Winged helix repressor DNA-binding	0.0104802	3.54404
FOXG_00040	C2H2 zinc finger	0.0106133	9.43394
FOXG_00040	C2H2 zinc finger	0.0114887	2.05632
FOXG_05039	C2H2 zinc finger	0.0118147	6.80488
FOXG_00040	C2H2 zinc finger	0.0128258	3.03039
FOXG_08427	Zinc finger, CCHC-type	0.0137478	4.90689
FOXG_08482	Winged helix repressor DNA-binding	0.0145696	2.10799
FOXG_02462	Zn2Cys6	0.018604	3.70075
FOXG_02462	Zn2Cys6	0.018604	3.70075
FOXG_01667	Zn2Cys6	0.0212982	2.12806
FOXG_03335	Zinc finger, DHHC-type	0.0224517	2.22664
FOXG_03335	Zinc finger, DHHC-type	0.0224517	2.22664
FOXG_00743	Homeodomain-like	0.0245709	4.20424
FOXG_00761	HMG	0.0311749	4.07284
FOXG_09926	Zn2Cys6	0.0337954	4.16491
FOXG_09926	Zn2Cys6	0.0337954	4.16491
FOXG_07577	bZIP	0.0382881	3.05556
FOXG_01048	Zn2Cys6	0.0435884	4.33526
FOXG_01048	Zn2Cys6	0.0435884	4.33526
FOXG_05342	GATA type zinc finger	0.045427	2.84043
FOXG_05342	GATA type zinc finger	0.045427	2.84043
FOXG_00707	Heteromeric CCAAT factors	0.0490226	2.53226
FOXG_01667	Zn2Cys6	Na	Unique to M
FOXG_01756	C2H2 zinc finger	Na	Unique to M
FOXG_02079	Zn2Cys6	Na	Unique to M
FOXG_00792	HMG	Na	Unique to M
FOXG_00792	HMG	Na	Unique to M
FOXG_03057	Nucleic acid-binding, OB-fold	Na	Unique to M
FOXG_03165	GATA type zinc finger	Na	Unique to M
FOXG_01048	Zn2Cys6	Na	Unique to M
FOXG_04845	Zn2Cys6	Na	Unique to M
FOXG_05229	Helix-turn-helix type 3	Na	Unique to M
FOXG_05391	Forkhead	Na	Unique to M
FOXG_05556	Bromodomain transcription factor	Na	Unique to M
FOXG_06088	Nucleic acid-binding, OB-fold	Na	Unique to M
FOXG_06088	Nucleic acid-binding, OB-fold	Na	Unique to M
FOXG_06267	C2H2 zinc finger	Na	Unique to M
FOXG_08175	C2H2 zinc finger	Na	Unique to M
FOXG_08221	bZIP	Na	Unique to M
FOXG_00218	bHLH	Na	Unique to M
FOXG_09985	Homeodomain-like	Na	Unique to M
FOXG_00297	Homeodomain-like	Na	Unique to M
FOXG_11527	Zn2Cys6	Na	Unique to M
FOXG_11589	HMG	Na	Unique to M
FOXG_11778	Zn2Cys6	Na	Unique to M
FOXG_00444	C2H2 zinc finger	Na	Unique to M
FOXG_12657	Nucleic acid-binding, OB-fold	Na	Unique to M
FOXG_00477	Zn2Cys6	Na	Unique to M
FOXG_05533	Zinc finger, CCHC-type	Na	Unique to M
FOXG_06267	C2H2 zinc finger	Na	Unique to M
FOXG_00040	C2H2 zinc finger	Na	Unique to M
FOXG_13954	C2H2 zinc finger	Na	Unique to M
FOXG_13954	C2H2 zinc finger	Na	Unique to M
FOXG_00080	bHLH	Na	Unique to M
FOXG_00080	bHLH	Na	Unique to M
FOXG_00743	Homeodomain-like	Na	Unique to M
FOXG_00792	HMG	Na	Unique to M
FOXG_00792	HMG	Na	Unique to M
FOXG_02993	bZIP	Na	Unique to M
FOXG_02993	bZIP	Na	Unique to M
FOXG_03154	C2H2 zinc finger	Na	Unique to M
FOXG_03154	C2H2 zinc finger	Na	Unique to M
FOXG_03165	GATA type zinc finger	Na	Unique to M
FOXG_03165	GATA type zinc finger	Na	Unique to M
FOXG_03183	C2H2 zinc finger	Na	Unique to M
FOXG_03196	NDT80/PhoG like DNA-binding	Na	Unique to M
FOXG_03196	NDT80/PhoG like DNA-binding	Na	Unique to M
FOXG_00882	Transcription factor TFIIS	Na	Unique to M
FOXG_03386	Winged helix repressor DNA-binding	Na	Unique to M
FOXG_03386	Winged helix repressor DNA-binding	Na	Unique to M
FOXG_00913	Heat shock factor (HSF)-type, DNA-binding	Na	Unique to M
FOXG_05039	C2H2 zinc finger	Na	Unique to M
FOXG_05265	bZIP	Na	Unique to M
FOXG_05430	Homeodomain-like	Na	Unique to M
FOXG_05430	Homeodomain-like	Na	Unique to M
FOXG_05430	Homeodomain-like	Na	Unique to M
FOXG_05436	Zinc finger, CCHC-type	Na	Unique to M
FOXG_05533	Zinc finger, CCHC-type	Na	Unique to M
FOXG_07781	AT-rich interaction region	Na	Unique to M
FOXG_08257	HMG	Na	Unique to M
FOXG_08257	HMG	Na	Unique to M
FOXG_08257	HMG	Na	Unique to M
FOXG_09518	Forkhead	Na	Unique to M
FOXG_09518	Forkhead	Na	Unique to M
FOXG_09518	Forkhead	Na	Unique to M
FOXG_10655	Zn2Cys6	Na	Unique to M
FOXG_10655	Zn2Cys6	Na	Unique to M
FOXG_11527	Zn2Cys6	Na	Unique to M
FOXG_13954	C2H2 zinc finger	Na	Unique to M
FOXG_00743	Homeodomain-like	Na	Unique to M
FOXG_01060	HMG	Na	Unique to M
FOXG_01060	HMG	Na	Unique to M
FOXG_05265	bZIP	Na	Unique to M
FOXG_08353	C2H2 zinc finger	Na	Unique to M
FOXG_11527	Zn2Cys6	Na	Unique to M
FOXG_12748	Homeodomain-like	Na	Unique to M
FOXG_15717	Zn2Cys6	Na	Unique to M
FOXG_15717	Zn2Cys6	Na	Unique to M
FOXG_15717	Zn2Cys6	Na	Unique to M
FOXG_05533	Zinc finger, CCHC-type	Na	Unique to M
FOXG_05533	Zinc finger, CCHC-type	Na	Unique to M
FOXG_05533	Zinc finger, CCHC-type	Na	Unique to M
FOXG_05887	MADS-box	Na	Unique to M
FOXG_05887	MADS-box	Na	Unique to M
FOXG_08257	HMG	Na	Unique to M
FOXG_08257	HMG	Na	Unique to M
FOXG_11589	HMG	Na	Unique to M
FOXG_11589	HMG	Na	Unique to M
FOXG_05887	MADS-box	Na	Unique to M
FOXG_08257	HMG	Na	Unique to M
FOXG_11589	HMG	Na	Unique to M
FOXG_00510	bHLH	0.000106055	0.291601
FOXG_04043	bZIP	0.000778993	0.213636
FOXG_04043	bZIP	0.000778993	0.213636
FOXG_03744	C2H2 zinc finger	0.000871831	0.140973
FOXG_05341	Nucleic acid-binding, OB-fold	0.000931251	0.0282284
FOXG_01644	NDT80/PhoG like DNA-binding	0.00124117	0.140404
FOXG_07541	Transcription factor jumonji	0.00124204	0.0814455
FOXG_07541	Transcription factor jumonji	0.00124204	0.0814455
FOXG_00510	bHLH	0.00125805	0.296455
FOXG_00510	bHLH	0.00505916	0.147109
FOXG_00510	bHLH	0.00505916	0.147109
FOXG_04283	Zn2Cys6	0.00564435	0.187118
FOXG_01519	Zn2Cys6	0.00635027	0.255857
FOXG_00510	bHLH	0.00989624	0.0523306
FOXG_00510	bHLH	0.0112341	0.0713857
FOXG_00250	bHLH	0.016196	0.0802143
FOXG_11304	Zinc finger, DHHC-type	0.0168949	0.453567
FOXG_10593	C2H2 zinc finger	0.0200609	0.305399
FOXG_00761	HMG	0.0210923	0.434233
FOXG_08561	Zn2Cys6	0.0229956	0.297967
FOXG_02462	Zn2Cys6	0.0248305	0.463226
FOXG_02462	Zn2Cys6	0.0248305	0.463226
FOXG_12748	Homeodomain-like	Na	Unique to C
FOXG_01459	Winged helix repressor DNA-binding	Na	Unique to C
FOXG_06013	Homeodomain-like	Na	Unique to C
FOXG_09424	Homeodomain-like	Na	Unique to C
FOXG_09424	Homeodomain-like	Na	Unique to C
FOXG_00250	bHLH	Na	Unique to C
FOXG_00250	bHLH	Na	Unique to C
FOXG_00250	bHLH	Na	Unique to C
FOXG_06013	Homeodomain-like	Na	Unique to C
FOXG_08561	Zn2Cys6	Na	Unique to C
FOXG_08561	Zn2Cys6	Na	Unique to C
FOXG_01644	NDT80/PhoG like DNA-binding	Na	Unique to C
FOXG_05391	Forkhead	Na	Unique to C
FOXG_07866	Zn2Cys6	Na	Unique to C
FOXG_00250	bHLH	Na	Unique to C
FOXG_00250	bHLH	Na	Unique to C
FOXG_00743	Homeodomain-like	Na	Unique to C
FOXG_00250	bHLH	Na	Unique to C
FOXG_03183	C2H2 zinc finger	Na	Unique to C
FOXG_11589	HMG	Na	Unique to C
FOXG_08561	Zn2Cys6	Na	Unique to C

### Sheet: LS_rnaseq_fc
ID	ANNOT	L2FC	padj
FOXG_15860	aldehyde reductase	13.7249	1.17602e-11
FOXG_22026	#N/A	9.30543	0.000248504
FOXG_21461	#N/A	9.04668	5.7231e-18
FOXG_17114	#N/A	8.71857	0.000720691
FOXG_19606	#N/A	8.63685	0.000927645
FOXG_07094	#N/A	8.39785	0.00120488
FOXG_21826	#N/A	8.30812	2.60548e-20
FOXG_07003	hypothetical protein FOXG_07003	7.89139	0.00305877
FOXG_16437	#N/A	7.88304	0.00289421
FOXG_17458	nitrate assimilation regulatory protein nira	7.62431	2.61163e-06
FOXG_14952	phosphatidylserine decarboxylase	7.58295	4.95903e-08
FOXG_07172	phosphoenolpyruvate synthase	7.44916	4.04316e-06
FOXG_14908	#N/A	7.39302	0.00668369
FOXG_21524	#N/A	7.3659	3.65888e-35
FOXG_07101	phosphatidylserine decarboxylase	7.29024	0.00894052
FOXG_21528	#N/A	7.1851	2.87148e-09
FOXG_14298	arylesterase monooxygenase protein	7.1435	2.87569e-11
FOXG_14237	Hypothetical protein	6.87077	2.50838e-15
FOXG_12408	#N/A	6.57881	0.000257147
FOXG_07049	tetratricopeptide-like helical	6.01244	0.00137003
FOXG_21806	hypothetical protein FOXG_21806	5.98691	1.00098e-12
FOXG_21807	hypothetical protein FOXG_21807	5.97162	1.4555e-12
FOXG_22705	#N/A	5.90654	1.2311e-11
FOXG_14921	30 kda heat shock protein	5.88693	9.37201e-20
FOXG_19641	nitrate assimilation regulatory protein nira	5.76783	2.09113e-14
FOXG_06818	#NAME?	5.63464	9.34531e-06
FOXG_06959	phosphoenolpyruvate synthase	5.60637	0.00358004
FOXG_19677	#NAME?	5.55068	0.0026797
FOXG_22553	4-hydroxybenzoate-- benzoate-- ligase	5.53049	0.00188281
FOXG_22518	#N/A	5.3672	1.15046e-12
FOXG_14212	hypothetical protein FOWG_17022	5.22697	0.00360453
FOXG_07097	hypothetical protein FOXG_07097	5.16986	2.20268e-26
FOXG_21801	#N/A	5.04718	3.11052e-05
FOXG_15887	demethylmenaquinone methyltransferase	5.04116	0.00483065
FOXG_15949	hypothetical protein FOXG_15949	4.97581	0.00400838
FOXG_16449	protein dynamin gtpase	4.76904	1.87555e-20
FOXG_07054	protein ldb19	4.462	4.24444e-16
FOXG_14929	#N/A	4.44467	0.000883545
FOXG_07109	30 kda heat shock protein	4.26839	0.000626281
FOXG_19612	hypothetical protein FOXG_19612	4.25422	1.45676e-28
FOXG_14400	#N/A	4.1891	4.67883e-05
FOXG_21750	#N/A	4.16668	5.32626e-07
FOXG_17129	gag-pol partial	4.065	3.52642e-15
FOXG_07038	#N/A	4.0381	0.00339583
FOXG_14959	glycoside hydrolase family 13 protein	3.99124	5.67012e-09
FOXG_15936	#N/A	3.93769	3.02452e-08
FOXG_14464	hypothetical protein FOXG_14464	3.91556	3.82802e-09
FOXG_07277	#N/A	3.85596	0.0063078
FOXG_22847	#N/A	3.80735	2.17383e-05
FOXG_07000	abc transporter	3.77303	5.54905e-11
FOXG_14872	#N/A	3.60554	1.43474e-12
FOXG_17124	regulatory protein brla	3.55671	6.90853e-07
FOXG_22708	#N/A	3.45824	1.97132e-37
FOXG_14930	nacht and ankyrin domain protein	3.45215	1.52224e-22
FOXG_22789	#N/A	3.41354	3.59619e-06
FOXG_17268	#N/A	3.41186	3.30341e-06
FOXG_16441	#N/A	3.38337	0.00353155
FOXG_16405	hypothetical protein FOXG_16405	3.25766	1.55281e-14
FOXG_21757	nitrate assimilation regulatory protein nira	3.22389	0.00419028
FOXG_17308	#N/A	3.18227	3.7216e-06
FOXG_17244	#N/A	3.17868	2.45042e-17
FOXG_06999	zinc-type alcohol dehydrogenase-like protein	3.0793	1.55848e-34
FOXG_15890	#N/A	3.07396	0.00637583
FOXG_21832	hypothetical protein FOXG_21832	2.9868	2.2906e-10
FOXG_22709	#N/A	2.95044	2.47456e-07
FOXG_07001	bis(5 -nucleosyl)- symmetrical	2.94332	0.000261863
FOXG_15034	#N/A	2.88494	0.00919696
FOXG_14236	alcohol dehydrogenase	2.87933	2.64938e-05
FOXG_14886	ankyrin repeat protein	2.85495	0.00866089
FOXG_15500	hypothetical protein FOXG_15500	2.80692	3.80105e-05
FOXG_22240	mfs sp general alpha glucoside:h+ symporter	2.77075	0.0021974
FOXG_22704	ribonuclease iii	2.73794	3.26778e-13
FOXG_14811	#N/A	2.71376	6.17516e-11
FOXG_14893	#N/A	2.6958	4.77792e-13
FOXG_14873	#N/A	2.6807	6.65994e-11
FOXG_16408	gnt1 alphan-acetylglucosamine transferase	2.67462	3.42358e-06
FOXG_14934	#N/A	2.65298	1.39391e-05
FOXG_15897	#N/A	2.61692	1.49612e-25
FOXG_14845	#N/A	2.5738	0.000332238
FOXG_06942	hypothetical protein FOXG_06942	2.55924	0.0102144
FOXG_21512	#N/A	2.55395	0.0142111
FOXG_14072	hypothetical protein FOQG_19167	2.54042	1.14968e-28
FOXG_16271	hypothetical protein FOXG_16271	2.54025	0.0040681
FOXG_21761	#N/A	2.51478	3.48359e-11
FOXG_21487	hypothetical protein FOWG_18229	2.47864	2.09561e-10
FOXG_07093	zn -c6 fungal-type dna-binding domain partial	2.37928	1.02633e-05
FOXG_22779	#N/A	2.37435	0.0134175
FOXG_07117	#N/A	2.36375	6.38204e-06
FOXG_14918	#N/A	2.33175	0.0125604
FOXG_21544	#N/A	2.32146	3.16457e-14
FOXG_16107	hypothetical protein FOXG_16107	2.3146	6.91953e-06
FOXG_06973	#N/A	2.23723	0.0666801
FOXG_16404	atypical alpha protein kinase	2.23366	0.0309593
FOXG_19659	fungal specific transcription factor domain-containing protein	2.16599	7.36105e-08
FOXG_21517	transposase-like protein	2.1137	3.24234e-08
FOXG_07006	transcription factor atf21	2.03361	0.0129383
FOXG_15905	#N/A	2.01545	0.00235018
FOXG_06937	#N/A	2.00933	1.31124e-32
FOXG_14832	#N/A	1.99906	0.0327769
FOXG_14936	hypothetical protein FOXG_14936	1.9677	0.0236785
FOXG_14301	mule transposase domain protein	1.96729	3.46767e-07
FOXG_14108	#N/A	1.96384	0.00643036
FOXG_21850	#N/A	1.94362	0.0024279
FOXG_07147	serine threonine protein kinase	1.93441	0.000264287
FOXG_06625	atypical alpha protein kinase	1.92241	0.00463864
FOXG_21492	vegetative incompatibility protein het-e- partial	1.9118	4.81444e-19
FOXG_21550	ankyrin repeat protein	1.86763	8.84954e-06
FOXG_17254	#N/A	1.77161	1.67405e-26
FOXG_21411	#N/A	1.72054	8.82389e-05
FOXG_22259	hypothetical protein FOMG_16702	1.67344	3.82271e-16
FOXG_21796	hypothetical protein FOXG_21796	1.64382	0.0832005
FOXG_16407	mfs	1.64028	0.00676474
FOXG_14191	transcriptional activator myb	1.60993	0.0322796
FOXG_15881	#N/A	1.59922	0.00174937
FOXG_21465	hypothetical protein FOXG_21465	1.57917	0.0155368
FOXG_15893	#N/A	1.57736	0.00279568
FOXG_12544	cytochrome p450 8b1	1.55352	0.000733675
FOXG_21497	#N/A	1.52982	0.00368401
FOXG_19611	#N/A	1.49507	4.0063e-07
FOXG_14971	sugar transporter stl1	1.49083	2.39516e-06
FOXG_14134	#N/A	1.4762	2.96558e-54
FOXG_06940	calpain-like protein	1.46608	0.00905701
FOXG_21851	#N/A	1.43893	7.57643e-06
FOXG_16450	phosphotransferase enzyme family partial	1.43697	2.70003e-23
FOXG_14994	#N/A	1.40283	0.000432141
FOXG_14286	#N/A	1.3535	2.58692e-15
FOXG_15027	heat shock factor protein	1.30293	0.00576666
FOXG_14283	hypothetical protein FOXG_14283	1.25651	0.00973029
FOXG_21805	#N/A	1.24492	1.04429e-07
FOXG_14871	ac transposable element-derived protein 4	1.2417	0.00270941
FOXG_12429	#N/A	1.23871	3.86974e-06
FOXG_14970	anhydro-n-acetylmuramic acid kinase	1.23175	0.0222797
FOXG_17127	#N/A	1.2104	0.00695716
FOXG_17115	flavin-containing monooxygenase protein	1.18571	0.00866579
FOXG_14169	#N/A	1.1632	0.00108828
FOXG_21844	maleylacetate reductase	1.1577	0.000312781
FOXG_14989	#N/A	1.11082	6.82724e-08
FOXG_14230	transcriptional activator hac1	1.1052	6.63451e-07
FOXG_14348	quinidine resistance protein 1	1.10178	0.0236346
FOXG_06939	#N/A	1.09649	1.06487e-13
FOXG_21840	#N/A	1.0802	0.0102522
FOXG_07125	#N/A	1.07431	0.0419472
FOXG_21511	#N/A	1.01714	2.49207e-06

### Sheet: LS_phospho
Fo4287 Gene ID	Kinase annotation from Deiulio et al 2018	Student's T-test Difference C_M	pvalue
FOXG_05528	CAMK/CAMKL/AMPK	Unique to M	Na
FOXG_03632	Other/HAL	Unique to M	Na
FOXG_05209	Other/SCYL/SCYL1 = CEX1	Unique to M	Na
FOXG_00643	STE/STE11/MEKK4 = SSK22/ SSk2	Unique to M	Na
FOXG_09411	STE/STE11/STE11f	Unique to M	Na
FOXG_03107	STE/STE7/PBS = PBS2	Unique to M	Na
FOXG_00200	AGC/NDR/CBK1	Unique to M	Na
FOXG_03164	AGC/NDR/DBF	Unique to M	Na
FOXG_12647	AGC/PDK1 = PKH3	Unique to M	Na
FOXG_02166	AGC/PKA/TPK	Unique to M	Na
FOXG_13852	AGC/PTF/FPK = kin82	Unique to M	Na
FOXG_01468	CMGC/CDK/CDK7 = kin28	Unique to M	Na
FOXG_02307	CMGC/CLK	Unique to M	Na
FOXG_05313	CMGC/DYRK/DYRK2	Unique to M	Na
FOXG_11594	CMGC/DYRK/PRP4	Unique to M	Na
FOXG_09480	CMGC/DYRK/YAK	Unique to M	Na
FOXG_07695	HisK/Mak1 = nik-2	Unique to M	Na
FOXG_00816	HisK/PezHK2	Unique to M	Na
FOXG_03424	HisK/Phy	Unique to M	Na
FOXG_00074	AGC/NDR/RIM15	2.55872	0.0431539
FOXG_01842	CAMK/CAMKL/PASK = stk40	4.56356	0.0418421
FOXG_02117	STE/STE7/MKK = MKK1	6.98975	0.0351417
FOXG_01680	CAMK/RAD53/DUN1	2.33291	0.0341614
FOXG_01025	CAMK/CAMKL/Kin4	2.36413	0.0287487
FOXG_11222	CAMK/CAMKL/CHK1	3.18021	0.0269587
FOXG_05428	CK1/CK1/CK1-G = YCK1	5.19415	0.0154011
FOXG_08504	Other/HAL/HRK1	3.74064	0.0140577
FOXG_06318	CMGC/MAPK/p38 = Hog1	2.63183	0.0104362
FOXG_09303	Other/NAK/BIKE = AKL1	3.03896	0.0095628
FOXG_02030	CMGC/CDK/CRK7 = CTK1	3.68707	0.00529836
FOXG_05966	CAMK/CAMKL/Kin1	4.05369	0.00276671
FOXG_15448	Other/IKS	17.3609	0.00243139
FOXG_01121	CAMK/CAMK1/CAMK1-RCK	4.43393	0.00168669
FOXG_00582	AGC/Akt/SCH9	3.62162	0.000523289
