## Supplementary material for "The response to the DNA damaging agent methyl methanesulfonate in a fungal plant pathogen": Table S9

### Sheet: Introduction
Kinases that are hyperphosphorylated by MMS. The kinase repertoire was taken from https://www.biorxiv.org/content/early/2018/04/25/308064
In addition detailed the data accompined Figure 6:
MAP kinases pathway proteins differentially phosphorylated in our data set during MMS treatment. The table is prepared from the KEGG database MAPK signaling pathway - yeast - Fusarium oxysporum (fox04011 ).

### Sheet: All kinases
Fo4287 Gene ID	Kinase annotation from Deiulio et al 2018	Student's T-test Difference C_M	pvalue
FOXG_05528	CAMK/CAMKL/AMPK	Unique to M	Na
FOXG_03632	Other/HAL	Unique to M	Na
FOXG_05209	Other/SCYL/SCYL1 = CEX1	Unique to M	Na
FOXG_00643	STE/STE11/MEKK4 = SSK22/ SSk2	Unique to M	Na
FOXG_09411	STE/STE11/STE11f	Unique to M	Na
FOXG_03107	STE/STE7/PBS = PBS2	Unique to M	Na
FOXG_00200	AGC/NDR/CBK1	Unique to M	Na
FOXG_03164	AGC/NDR/DBF	Unique to M	Na
FOXG_12647	AGC/PDK1 = PKH3	Unique to M	Na
FOXG_02166	AGC/PKA/TPK	Unique to M	Na
FOXG_13852	AGC/PTF/FPK = kin82	Unique to M	Na
FOXG_01468	CMGC/CDK/CDK7 = kin28	Unique to M	Na
FOXG_02307	CMGC/CLK	Unique to M	Na
FOXG_05313	CMGC/DYRK/DYRK2	Unique to M	Na
FOXG_11594	CMGC/DYRK/PRP4	Unique to M	Na
FOXG_09480	CMGC/DYRK/YAK	Unique to M	Na
FOXG_07695	HisK/Mak1 = nik-2	Unique to M	Na
FOXG_00816	HisK/PezHK2	Unique to M	Na
FOXG_03424	HisK/Phy	Unique to M	Na
FOXG_00074	AGC/NDR/RIM15	2.55872	0.0431539
FOXG_01842	CAMK/CAMKL/PASK = stk40	4.56356	0.0418421
FOXG_02117	STE/STE7/MKK = MKK1	6.98975	0.0351417
FOXG_01680	CAMK/RAD53/DUN1	2.33291	0.0341614
FOXG_01025	CAMK/CAMKL/Kin4	2.36413	0.0287487
FOXG_11222	CAMK/CAMKL/CHK1	3.18021	0.0269587
FOXG_05428	CK1/CK1/CK1-G = YCK1	5.19415	0.0154011
FOXG_08504	Other/HAL/HRK1	3.74064	0.0140577
FOXG_06318	CMGC/MAPK/p38 = Hog1	2.63183	0.0104362
FOXG_09303	Other/NAK/BIKE = AKL1	3.03896	0.0095628
FOXG_02030	CMGC/CDK/CRK7 = CTK1	3.68707	0.00529836
FOXG_05966	CAMK/CAMKL/Kin1	4.05369	0.00276671
FOXG_15448	Other/IKS	17.3609	0.00243139
FOXG_01121	CAMK/CAMK1/CAMK1-RCK	4.43393	0.00168669
FOXG_00582	AGC/Akt/SCH9	3.62162	0.000523289

### Sheet: MAPK
	Hyperphosphorylated proteins during treatment
	FOXG ID	Common names	Difinition from KEGG
	FOXG_01836	Msg5	K11240 tyrosine-protein phosphatase MSG5 [EC:3.1.3.48] | (RefSeq) tyrosine-protein phosphatase
	FOXG_00643	Ssk2	K11230 mitogen-activated protein kinase kinase kinase [EC:2.7.11.25] | (RefSeq) STE/STE11/SSK protei
	FOXG_05428	YCK1	K02218 casein kinase 1 [EC:2.7.11.1] | (RefSeq) CK1/CK1/CK1-G protein kinase
	FOXG_08078	Bck1	K11229 mitogen-activated protein kinase kinase kinase [EC:2.7.11.25] | (RefSeq) STE/STE11/BCK1 prote
	FOXG_09348	SAC7	K19845 GTPase-activating protein SAC7 | (RefSeq) hypothetical protein
	FOXG_00230	stt4	K00888 phosphatidylinositol 4-kinase A [EC:2.7.1.67] | (RefSeq) phosphatidylinositol 4-kinase
	FOXG_11100	Ptp2	K19806 tyrosine-protein phosphatase 2/3 [EC:3.1.3.48] | (RefSeq) hypothetical protein
	FOXG_12647	PKH1	K06276 3-phosphoinositide dependent protein kinase-1 [EC:2.7.11.1] | (RefSeq) AGC/PDK1 protein kinas
	FOXG_12683	Hsl7	K02516 type II protein arginine methyltransferase [EC:2.1.1.320] | (RefSeq) protein arginine N-methy
	FOXG_09411	STE11	K11228 mitogen-activated protein kinase kinase kinase [EC:2.7.11.25] | (RefSeq) STE/STE11 protein ki
	FOXG_12724	Mss4	K00889 1-phosphatidylinositol-4-phosphate 5-kinase [EC:2.7.1.68] | (RefSeq) 1-phosphatidylinositol-4
	FOXG_03107	Pbs2	K11227 mitogen-activated protein kinase kinase [EC:2.7.12.2] | (RefSeq) STE/STE7 protein kinase
	FOXG_03386	Rom1,2	K19842 RHO1 GDP-GTP exchange protein 1/2 | (RefSeq) hypothetical protein
	FOXG_05265	SKO1	K09051 ATF/CREB family transcription factor | (RefSeq) hypothetical protein
	FOXG_05887	RLM1	K09265 transcription factor RLM1 | (RefSeq) MADS-box transcription factor, other eukaryote
	FOXG_02117	Mkk1	K08294 mitogen-activated protein kinase kinase [EC:2.7.12.2] | (RefSeq) STE/STE7/MKK protein kinase
	FOXG_12718	WSC1	K11244 cell wall integrity and stress response component | (RefSeq) hypothetical protein
	FOXG_08482	SST2	K19838 GTPase-activating protein SST2 | (RefSeq) hypothetical protein
	FOXG_06318	HOG1	K04441 p38 MAP kinase [EC:2.7.11.24] | (RefSeq) CMGC/MAPK/P38 protein kinase
	FOXG_06188	Ste20	K04409 p21-activated kinase 1 [EC:2.7.11.1] | (RefSeq) STE/STE20/PAKA protein kinase
	FOXG_00094	CLB1	K02220 G2/mitotic-specific cyclin 1/2 | (RefSeq) cyclin B
	Hypophosphorylated proteins during treatment
	FOXG ID	Common name	Difinition from KEGG
	FOXG_05144	SWE1	K03114 mitosis inhibitor protein kinase SWE1 [EC:2.7.11.1] | (RefSeq) wee/wee-unclassified protein k
	FOXG_10529	TUP1	K06666 general transcriptional corepressor TUP1 | (RefSeq) glucose repression regulatory protein TUP
	No significant difference found in proteomics data
	FOXG ID	Common name	Difinition from KEGG
	FOXG_05521	ste7	K11226 mitogen-activated protein kinase kinase [EC:2.7.12.2] | (RefSeq) STE/STE7/MEK1 protein kinase
	FOXG_08410	PKC	K02677 classical protein kinase C alpha type [EC:2.7.11.13] | (RefSeq) AGC/PKC protein kinase
	FOXG_03682	ssk1	K11233 osomolarity two-component system, response regulator SSK1 | (RefSeq) osomolarity two-componen
	FOXG_05521	ste7	K11226 mitogen-activated protein kinase kinase [EC:2.7.12.2] | (RefSeq) STE/STE7/MEK1 protein kinase
	FOXG_08410	PKC	K02677 classical protein kinase C alpha type [EC:2.7.11.13] | (RefSeq) AGC/PKC protein kinase
	FOXG_03682	ssk1	K11233 osomolarity two-component system, response regulator SSK1 | (RefSeq) osomolarity two-componen
